# Frequently Together, Among Model Systems Molecular Alterations: Cancer Maintenance Markers with Translational Study Design

**DOI:** 10.1101/2024.01.26.577415

**Authors:** Maya Ylagan, Qi Xu, Jeanne Kowalski

## Abstract

In contrast to cancer driver gene alterations, genes with alterations occurring frequently together are unlikely to play a direct role in tumor development, and more likely to contribute to normal cellular functions necessary for the ongoing maintenance and survival of the tumor, with the most robust of these genes preserved across model systems. We introduce two molecular signature-centric methods, RECO (recurring and co-occurring) and Crosstalk, to identify gene sets characterized by molecular alterations that occur frequently together across sample model systems. Our overall approach builds a cancer information exchange among samples systems based on an analysis of gene and sample-level signature pairs using RECO and Crosstalk methods. The results may be used to design translational studies from gene signature discovery in patients to its application in cell lines and patient-derived xenograft models, alongside the discovery of potential cancer maintenance markers. We demonstrate the capabilities of our approach by exploring the discovery of frequently together molecular alterations between patient tumors and cell lines, and between histologically similar tumors with different sites of origin, and their associations with outcomes in several cancers. As understudied, expanded markers, genes with frequently occurring molecular alterations between systems offer potentially new insights into similar cancer etiology and treatment targets outside the norm, in addition to informing on translational study design.

**Availability and implementation:** The method is implemented at: https://github.com/kmlabdms/CIERCE
