## Supplemental Tables for "Frequently Together, Among Model Systems Molecular Alterations: Cancer Maintenance Markers with Translational Study Design"

### Sheet: Supplemental Table Overview
Table	Sheet	Table Title
Supplemental Table 1	1-Case 1 (LGG)	Case 1 RECO gene group clinical and demographic associations
Supplemental Table 2	2-Case 2 (Her2)	Case 2 RECO gene group clinical and demographic associations
Supplemental Table 3	3-Case 3 (PanGyn)	Case 3 RECO gene group clinical and demographic associations
Supplemental Table 4	4-Case 4 (Mutation all samples)	Case 4 RECO gene group clinical and demographic associations for all samples
Supplemental Table 5	5-Case 4 (Colorectal RECO4)	Case 4 RECO4 clinical and demographic associations for colorectal samples
Supplemental Table 6	6-Case 4 (Pancreatic RECO4)	Case 4 RECO4 clinical and demographic associations for pancreatic samples

### Sheet: 1-Case 1 (LGG)
Case 1 RECO gene group clinical and demographic associations
	RECO1			RECO2			RECO3			RECO4			RECO5			RECO6
	Y (n = 25)	N (n = 486)	p-value	Y (n = 26)	N (n = 485)	p-value	Y (n = 18)	N (n = 493)	p-value	Y (n = 20)	N (n = 491)	p-value	Y (n = 27)	N (n = 484)	p-value	Y (n = 49)	N (n = 462)	p-value
race			0.12			0.022			0.12			0.14			<0.001			0.3
American Indian or Alaska Native	0 (0%)	1 (0.2%)		0 (0%)	1 (0.2%)		0 (0%)	1 (0.2%)		0 (0%)	1 (0.2%)		0 (0%)	1 (0.2%)		0 (0%)	1 (0.2%)
Asian	1 (4.0%)	6 (1.3%)		1 (3.8%)	6 (1.3%)		1 (5.6%)	6 (1.2%)		1 (5.0%)	6 (1.3%)		1 (3.7%)	6 (1.3%)		1 (2.0%)	6 (1.3%)
Black or African American	3 (12%)	18 (3.8%)		4 (15%)	17 (3.6%)		2 (11%)	19 (3.9%)		2 (10%)	19 (4.0%)		6 (22%)	15 (3.2%)		4 (8.2%)	17 (3.8%)
White	21 (84%)	450 (95%)		21 (81%)	450 (95%)		15 (83%)	456 (95%)		17 (85%)	454 (95%)		20 (74%)	451 (95%)		44 (90%)	427 (95%)
Unknown	0	11		0	11		0	11		0	11		0	11		0	11
sex			0.2			0.8			0.3			0.076			>0.9			0.3
Female	14 (56%)	212 (44%)		11 (42%)	215 (44%)		6 (33%)	220 (45%)		5 (25%)	221 (45%)		12 (44%)	214 (44%)		25 (51%)	201 (44%)
Male	11 (44%)	273 (56%)		15 (58%)	269 (56%)		12 (67%)	272 (55%)		15 (75%)	269 (55%)		15 (56%)	269 (56%)		24 (49%)	260 (56%)
Unknown	0	1		0	1		0	1		0	1		0	1		0	1
age	42 (35, 53)	41 (32, 53)	0.7	54 (40, 59)	40 (32, 52)	0.008	55 (43, 59)	40 (32, 53)	0.002	58 (52, 60)	40 (32, 52)	<0.001	55 (44, 62)	40 (32, 52)	<0.001	48 (40, 57)	40 (32, 53)	0.011
Unknown	0	1		0	1		0	1		0	1		0	1		0	1
os_months	25 (16, 42)	22 (13, 40)	0.5	16 (10, 22)	23 (13, 41)	0.02	16 (9, 20)	23 (13, 41)	0.009	16 (11, 21)	23 (13, 41)	0.026	16 (8, 24)	23 (13, 41)	0.053	19 (14, 27)	23 (13, 41)	0.4
Unknown	0	1		0	1		0	1		0	1		0	1		0	1
Stage	0 (NA%)	0 (NA%)	NA	0 (NA%)	0 (NA%)	NA	0 (NA%)	0 (NA%)	NA	0 (NA%)	0 (NA%)	NA	0 (NA%)	0 (NA%)	NA	0 (NA%)	0 (NA%)	NA
Unknown	25	486		26	485		18	493		20	491		27	484		49	462
IDH1			0.9			<0.001			<0.001			<0.001			<0.001			<0.001
Mutant	19 (76%)	375 (77%)		12 (46%)	382 (79%)		5 (28%)	389 (79%)		0 (0%)	394 (80%)		11 (41%)	383 (79%)		27 (55%)	367 (79%)
Wild Type	6 (24%)	111 (23%)		14 (54%)	103 (21%)		13 (72%)	104 (21%)		20 (100%)	97 (20%)		16 (59%)	101 (21%)		22 (45%)	95 (21%)
FGA	0.10 (0.08, 0.17)	0.09 (0.05, 0.15)	0.15	0.17 (0.12, 0.24)	0.08 (0.05, 0.14)	<0.001	0.16 (0.13, 0.21)	0.09 (0.05, 0.15)	<0.001	0.20 (0.15, 0.23)	0.08 (0.05, 0.14)	<0.001	0.16 (0.11, 0.19)	0.08 (0.05, 0.14)	<0.001	0.14 (0.08, 0.18)	0.08 (0.05, 0.14)	<0.001
TMB			>0.9			>0.9			>0.9			>0.9			>0.9			>0.9
High	0 (0%)	3 (0.6%)		0 (0%)	3 (0.6%)		0 (0%)	3 (0.6%)		0 (0%)	3 (0.6%)		0 (0%)	3 (0.6%)		0 (0%)	3 (0.6%)
Low	25 (100%)	483 (99%)		26 (100%)	482 (99%)		18 (100%)	490 (99%)		20 (100%)	488 (99%)		27 (100%)	481 (99%)		49 (100%)	459 (99%)

### Sheet: 2-Case 2 (Her2)
Case 2 RECO gene group clinical and demographic associations
	RECO1			RECO2			RECO3			RECO4			RECO5			RECO6			RECO7			RECO8
	Y (n = 22)	N (n = 188)	p-value	Y (n = 12)	Y (n = 198)	p-value	Y (n = 8)	N (n = 202)	p-value	Y (n = 7)	N (n = 203)	p-value	Y (n = 51)	N (n = 159)	p-value	Y (n = 65)	N (n = 145)	p-value	Y (n = 64)	N (n = 146)	p-value	Y (n = 84)	N (n = 126)	p-value
race			0.4			0.6			0.7			0.2			0.049			0.021			<0.001			<0.001
African_American	0 (0%)	9 (5.7%)		0 (0%)	9 (5.4%)		0 (0%)	9 (5.3%)		0 (0%)	9 (5.3%)		0 (0%)	9 (6.7%)		0 (0%)	9 (7.4%)		0 (0%)	9 (7.6%)		1 (1.4%)	8 (7.9%)
American Indian or Alaska Native	0 (0%)	1 (0.6%)		0 (0%)	1 (0.6%)		0 (0%)	1 (0.6%)		0 (0%)	1 (0.6%)		0 (0%)	1 (0.7%)		1 (1.9%)	0 (0%)		1 (1.8%)	0 (0%)		1 (1.4%)	0 (0%)
Asian	4 (25%)	13 (8.2%)		1 (13%)	16 (9.6%)		1 (20%)	16 (9.5%)		2 (40%)	15 (8.9%)		3 (7.5%)	14 (10%)		6 (11%)	11 (9.1%)		7 (13%)	10 (8.5%)		10 (14%)	7 (6.9%)
Black or African American	2 (13%)	13 (8.2%)		0 (0%)	15 (9.0%)		0 (0%)	15 (8.9%)		1 (20%)	14 (8.3%)		7 (18%)	8 (6.0%)		8 (15%)	7 (5.8%)		10 (18%)	5 (4.2%)		12 (16%)	3 (3.0%)
Caucasian	2 (13%)	28 (18%)		0 (0%)	30 (18%)		0 (0%)	30 (18%)		0 (0%)	30 (18%)		3 (7.5%)	27 (20%)		5 (9.4%)	25 (21%)		1 (1.8%)	29 (25%)		5 (6.8%)	25 (25%)
East_Indian	0 (0%)	1 (0.6%)		0 (0%)	1 (0.6%)		0 (0%)	1 (0.6%)		0 (0%)	1 (0.6%)		0 (0%)	1 (0.7%)		0 (0%)	1 (0.8%)		1 (1.8%)	0 (0%)		1 (1.4%)	0 (0%)
White	8 (50%)	93 (59%)		7 (88%)	94 (57%)		4 (80%)	97 (57%)		2 (40%)	99 (59%)		27 (68%)	74 (55%)		33 (62%)	68 (56%)		36 (64%)	65 (55%)		43 (59%)	58 (57%)
Unknown	6	30		4	32		3	33		2	34		11	25		12	24		8	28		11	25
sex			>0.9			0.2			>0.9			>0.9			0.15			0.029			>0.9			0.6
Female	22 (100%)	184 (98%)		11 (92%)	195 (99%)		8 (100%)	198 (99%)		7 (100%)	199 (99%)		49 (96%)	157 (99%)		62 (95%)	144 (100%)		63 (98%)	143 (99%)		82 (98%)	124 (99%)
Male	0 (0%)	3 (1.6%)		1 (8.3%)	2 (1.0%)		0 (0%)	3 (1.5%)		0 (0%)	3 (1.5%)		2 (3.9%)	1 (0.6%)		3 (4.6%)	0 (0%)		1 (1.6%)	2 (1.4%)		2 (2.4%)	1 (0.8%)
Unknown	0	1		0	1		0	1		0	1		0	1		0	1		0	1		0	1
age	59 (51, 68)	56 (47, 69)	0.4	62 (50, 69)	56 (47, 68)	0.4	56 (50, 66)	57 (47, 68)	0.8	64 (54, 72)	56 (47, 68)	0.2	58 (48, 66)	56 (47, 69)	0.8	58 (50, 65)	56 (45, 69)	0.6	59 (50, 68)	56 (45, 69)	0.3	56 (47, 64)	58 (47, 69)	0.5
Unknown	0	1		0	1		0	1		0	1		0	1		0	1		0	1		0	1
os_months	33 (13, 47)	21 (11, 43)	0.2	17 (9, 37)	22 (12, 46)	0.4	20 (12, 29)	22 (12, 46)	0.6	13 (13, 31)	22 (12, 44)	0.6	22 (13, 42)	22 (11, 47)	0.5	22 (13, 53)	20 (10, 41)	0.12	22 (13, 51)	22 (9, 41)	0.2	22 (13, 49)	23 (10, 42)	0.5
Unknown	2	49		0	51		0	51		0	51		4	47		6	45		3	48		9	42
Stage			0.7			>0.9			0.7			0.2			0.2			0.3			0.4			0.4
Advanced	5 (25%)	40 (29%)		3 (25%)	42 (29%)		1 (14%)	44 (29%)		0 (0%)	45 (30%)		10 (21%)	35 (32%)		20 (34%)	25 (26%)		15 (25%)	30 (31%)		19 (26%)	26 (31%)
Early	15 (75%)	97 (71%)		9 (75%)	103 (71%)		6 (86%)	106 (71%)		6 (100%)	106 (70%)		37 (79%)	75 (68%)		39 (66%)	73 (74%)		46 (75%)	66 (69%)		55 (74%)	57 (69%)
Unknown	2	51		0	53		1	52		1	52		4	49		6	47		3	50		10	43
FGA	0.37 (0.25, 0.54)	0.27 (0.18, 0.44)	0.1	0.34 (0.25, 0.52)	0.28 (0.18, 0.44)	0.3	0.31 (0.25, 0.43)	0.28 (0.18, 0.45)	0.7	0.23 (0.20, 0.26)	0.29 (0.18, 0.48)	0.2	0.29 (0.18, 0.41)	0.28 (0.19, 0.48)	0.9	0.35 (0.23, 0.45)	0.26 (0.17, 0.45)	0.09	0.33 (0.23, 0.42)	0.27 (0.18, 0.49)	0.6	0.29 (0.20, 0.40)	0.28 (0.18, 0.54)	0.7
Unknown	2	49		0	51		0	51		0	51		4	47		6	45		3	48		9	42
TMB			0.5			>0.9			>0.9			>0.9			0.3			0.7			>0.9			0.2
High	1 (5.0%)	4 (2.9%)		0 (0%)	5 (3.4%)		0 (0%)	5 (3.3%)		0 (0%)	5 (3.3%)		0 (0%)	5 (4.5%)		1 (1.7%)	4 (4.0%)		2 (3.3%)	3 (3.1%)		4 (5.3%)	1 (1.2%)
Low	19 (95%)	135 (97%)		12 (100%)	142 (97%)		8 (100%)	146 (97%)		7 (100%)	147 (97%)		47 (100%)	107 (96%)		58 (98%)	96 (96%)		59 (97%)	95 (97%)		71 (95%)	83 (99%)
Unknown	2	49		0	51		0	51		0	51		4	47		6	45		3	48		9	42

### Sheet: 3-Case 3 (PanGyn)
Case 3 RECO gene group clinical and demographic associations
	RECO1			RECO2			RECO3			RECO4			RECO5			RECO6			RECO7			RECO8			RECO9
	Y (n = 108)	N (n = 938)	p-value	Y (n = 93)	N (n = 953)	p-value	Y (n = 161)	N (n = 885)	p-value	Y (n = 70)	N (n = 976)	p-value	Y (n = 80)	N (n = 966)	p-value	Y (n = 72)	N (n = 974)	p-value	Y (n = 82)	N (n = 964)	p-value	Y (n = 69)	N (n = 977)	p-value	Y (n = 124)	N (n = 922)	p-value
race			0.027			0.4			0.4			0.9			0.2			>0.9			0.8			>0.9			0.087
American Indian or Alaska Native	1 (1.1%)	10 (1.2%)		1 (1.4%)	10 (1.2%)		1 (0.7%)	10 (1.3%)		0 (0%)	11 (1.3%)		2 (2.9%)	9 (1.0%)		0 (0%)	11 (1.3%)		1 (1.4%)	10 (1.2%)		0 (0%)	11 (1.3%)		0 (0%)	11 (1.3%)
Asian	3 (3.2%)	41 (4.9%)		1 (1.4%)	43 (5.0%)		9 (6.4%)	35 (4.4%)		2 (3.1%)	42 (4.9%)		1 (1.4%)	43 (5.0%)		3 (4.9%)	41 (4.7%)		5 (6.8%)	39 (4.6%)		3 (4.6%)	41 (4.8%)		5 (4.5%)	39 (4.8%)
Black or African American	5 (5.3%)	134 (16%)		8 (11%)	131 (15%)		26 (19%)	113 (14%)		12 (19%)	127 (15%)		7 (10%)	132 (15%)		8 (13%)	131 (15%)		11 (15%)	128 (15%)		8 (12%)	131 (15%)		26 (24%)	113 (14%)
Native Hawaiian or Other Pacific Islander	1 (1.1%)	8 (1.0%)		1 (1.4%)	8 (0.9%)		2 (1.4%)	7 (0.9%)		0 (0%)	9 (1.0%)		1 (1.4%)	8 (0.9%)		0 (0%)	9 (1.0%)		0 (0%)	9 (1.1%)		0 (0%)	9 (1.0%)		1 (0.9%)	8 (1.0%)
White	85 (89%)	639 (77%)		60 (85%)	664 (78%)		102 (73%)	622 (79%)		50 (78%)	674 (78%)		58 (84%)	666 (78%)		50 (82%)	674 (78%)		56 (77%)	668 (78%)		54 (83%)	670 (78%)		78 (71%)	646 (79%)
Unknown	13	106		22	97		21	98		6	113		11	108		11	108		9	110		4	115		14	105
sex			NA			NA			NA			NA			NA			NA			NA			NA			NA
Female	102 (100%)	896 (100%)		81 (100%)	917 (100%)		156 (100%)	842 (100%)		69 (100%)	929 (100%)		77 (100%)	921 (100%)		69 (100%)	929 (100%)		80 (100%)	918 (100%)		67 (100%)	931 (100%)		113 (100%)	885 (100%)
Unknown	6	42		12	36		5	43		1	47		3	45		3	45		2	46		2	46		11	37
age	56 (49, 65)	60 (49, 69)	0.081	58 (49, 69)	60 (49, 68)	0.8	58 (46, 67)	60 (49, 69)	0.2	57 (49, 67)	60 (49, 69)	0.6	55 (46, 64)	60 (49, 69)	0.02	56 (45, 68)	60 (49, 68)	0.2	55 (46, 67)	60 (49, 69)	0.14	63 (53, 68)	60 (49, 68)	0.5	64 (55, 70)	59 (48, 68)	<0.001
Unknown	6	45		12	39		5	46		1	50		3	48		3	48		2	49		2	49		11	40
os_months	29 (15, 48)	27 (15, 49)	0.6	23 (12, 40)	27 (15, 49)	0.12	27 (14, 45)	27 (15, 50)	0.7	28 (18, 44)	27 (15, 49)	0.7	31 (17, 48)	27 (15, 49)	0.5	31 (17, 47)	27 (15, 49)	0.4	29 (15, 48)	27 (15, 49)	0.7	29 (18, 51)	27 (15, 48)	0.4	26 (15, 46)	27 (15, 49)	>0.9
Unknown	1	1		0	2		0	2		0	2		0	2		0	2		0	2		0	2		0	2
Stage	0 (NA%)	0 (NA%)	NA	0 (NA%)	0 (NA%)	NA	0 (NA%)	0 (NA%)	NA	0 (NA%)	0 (NA%)	NA	0 (NA%)	0 (NA%)	NA	0 (NA%)	0 (NA%)	NA	0 (NA%)	0 (NA%)	NA	0 (NA%)	0 (NA%)	NA	0 (NA%)	0 (NA%)	NA
Unknown	108	938		93	953		161	885		70	976		80	966		72	974		82	964		69	977		124	922
FGA	0.55 (0.41, 0.65)	0.29 (0.12, 0.52)	<0.001	0.47 (0.37, 0.62)	0.31 (0.12, 0.54)	<0.001	0.47 (0.27, 0.63)	0.31 (0.11, 0.53)	<0.001	0.42 (0.24, 0.57)	0.33 (0.13, 0.54)	0.014	0.44 (0.30, 0.58)	0.32 (0.13, 0.55)	<0.001	0.50 (0.24, 0.64)	0.33 (0.13, 0.54)	<0.001	0.44 (0.24, 0.61)	0.33 (0.13, 0.54)	<0.001	0.23 (0.04, 0.43)	0.34 (0.15, 0.55)	0.003	0.41 (0.22, 0.61)	0.32 (0.13, 0.54)	0.009
Unknown	2	5		0	7		1	6		1	6		0	7		0	7		1	6		0	7		1	6
TMB			<0.001			0.006			<0.001			0.006			0.019			0.005			0.006			<0.001			0.6
High	1 (0.9%)	142 (15%)		4 (4.3%)	139 (15%)		8 (5.0%)	135 (15%)		2 (2.9%)	141 (14%)		4 (5.0%)	139 (14%)		2 (2.8%)	141 (14%)		3 (3.7%)	140 (15%)		19 (28%)	124 (13%)		15 (12%)	128 (14%)
Low	107 (99%)	796 (85%)		89 (96%)	814 (85%)		153 (95%)	750 (85%)		68 (97%)	835 (86%)		76 (95%)	827 (86%)		70 (97%)	833 (86%)		79 (96%)	824 (85%)		50 (72%)	853 (87%)		109 (88%)	794 (86%)

### Sheet: 4-Case 4 (Mutation all samples)
Case 4 RECO gene group clinical and demographic associations for all samples
	RECO1			RECO2			RECO3			RECO4
	Y (n = 1)	N (n = 594)	p-value	Y (n = 5)	N (n = 590)	p-value	Y (n = 15)	N (n = 580)	p-value	Y (n = 424)	N (n = 171)	p-value
race			>0.9			0.4			0.052			0.4
Asian	0 (NA%)	19 (4.2%)		0 (0%)	19 (4.2%)		2 (22%)	17 (3.8%)		12 (3.6%)	7 (5.6%)
Black or African American	0 (NA%)	60 (13%)		1 (33%)	59 (13%)		0 (0%)	60 (13%)		47 (14%)	13 (10%)
White	0 (NA%)	375 (83%)		2 (67%)	373 (83%)		7 (78%)	368 (83%)		271 (82%)	104 (84%)
Unknown	1	140		2	139		6	135		94	47
sex			>0.9			0.025			0.5			0.4
Female	0 (0%)	284 (48%)		5 (100%)	279 (47%)		6 (40%)	278 (48%)		197 (47%)	87 (51%)
Male	1 (100%)	308 (52%)		0 (0%)	309 (53%)		9 (60%)	300 (52%)		225 (53%)	84 (49%)
Unknown	0	2		0	2		0	2		2	0
age	35 (35, 35)	67 (57, 75)	0.091	60 (58, 64)	67 (57, 75)	0.6	58 (52, 65)	67 (57, 75)	0.033	66 (56, 75)	67 (59, 75)	0.5
Unknown	0	2		0	2		0	2		2	0
os_months	21 (21, 21)	20 (12, 34)	>0.9	26 (20, 33)	20 (12, 34)	0.4	20 (11, 31)	20 (12, 34)	>0.9	19 (11, 34)	20 (12, 35)	0.3
Unknown	0	3		0	3		0	3		3	0
Stage			>0.9			0.7			0.085			0.011
Advanced	0 (0%)	210 (36%)		1 (20%)	209 (36%)		2 (14%)	208 (37%)		163 (39%)	47 (28%)
Early	1 (100%)	370 (64%)		4 (80%)	367 (64%)		12 (86%)	359 (63%)		251 (61%)	120 (72%)
Unknown	0	14		0	14		1	13		10	4
FGA	0.00 (0.00, 0.00)	0.22 (0.08, 0.33)	0.13	0.00 (0.00, 0.01)	0.22 (0.09, 0.33)	0.02	0.00 (0.00, 0.04)	0.22 (0.10, 0.33)	<0.001	0.25 (0.14, 0.35)	0.11 (0.01, 0.25)	<0.001
Unknown	0	10		0	10		0	10		5	5
TMB			0.14			<0.001			<0.001			<0.001
High	1 (100%)	83 (14%)		5 (100%)	79 (13%)		15 (100%)	69 (12%)		30 (7.1%)	54 (32%)
Low	0 (0%)	511 (86%)		0 (0%)	511 (87%)		0 (0%)	511 (88%)		394 (93%)	117 (68%)

### Sheet: 5-Case 4 (Colorectal RECO4)
Case 4 RECO4 clinical and demographic associations for colorectal samples
	RECO4
	Y (n = 317)	N (n = 143)	p-value
race			0.2
Asian	5 (2.2%)	5 (5.2%)
Black or African American	43 (19%)	13 (14%)
White	180 (79%)	78 (81%)
Unknown	89	47
sex			0.2
Female	149 (47%)	76 (53%)
Male	166 (53%)	67 (47%)
Unknown	2	0
age	67 (57, 75)	68 (58, 76)	0.6
Unknown	2	0
os_months	22 (13, 37)	20 (12, 36)	0.7
Unknown	3	0
Stage			<0.001
Advanced	155 (50%)	46 (33%)
Early	152 (50%)	94 (67%)
Unknown	10	3
FGA	0.29 (0.19, 0.39)	0.10 (0.01, 0.23)	<0.001
Unknown	5	5
TMB			<0.001
High	30 (9.5%)	53 (37%)
Low	287 (91%)	90 (63%)

### Sheet: 6-Case 4 (Pancreatic RECO4)
Case 4 RECO4 clinical and demographic associations for pancreatic samples
	RECO4
	Y (n = 107)	N (n = 28)	p-value
race			0.9
Asian	7 (6.9%)	2 (7.1%)
Black or African American	4 (3.9%)	0 (0%)
White	91 (89%)	26 (93%)
Unknown	5	0
sex			0.6
Female	48 (45%)	11 (39%)
Male	59 (55%)	17 (61%)
age	66 (56, 74)	65 (61, 72)	>0.9
os_months	15 (9, 22)	20 (12, 32)	0.03
Stage			0.7
Advanced	8 (7.5%)	1 (3.7%)
Early	99 (93%)	26 (96%)
Unknown	0	1
FGA	0.13 (0.02, 0.24)	0.13 (0.02, 0.25)	0.8
TMB			0.2
High	0 (0%)	1 (3.6%)
Low	107 (100%)	27 (96%)
